# A species-specific retrotransposon drives a conserved *Cdk2ap1* isoform essential for preimplantation development

**DOI:** 10.1101/2021.03.24.436683

**Authors:** Andrew Modzelewski, Wanqing Shao, Jingqi Chen, Angus Lee, Xin Qi, Mackenzie Noon, Kristy Tjokro, Gabriele Sales, Anne Biton, Terence Speed, Zhenyu Xuan, Ting Wang, Davide Risso, Lin He

## Abstract

Retrotransposons mediate gene regulation in multiple developmental and pathological processes. Here, we characterized the transient retrotransposon induction in preimplantation development of eight mammalian species. While species-specific in sequences, induced retrotransposons exhibit a similar preimplantation profile, conferring gene regulatory activities particularly through LTR retrotransposon promoters. We investigated a mouse-specific MT2B2 retrotransposon promoter, which generates an N-terminally truncated, preimplantation-specific *Cdk2ap1*^*ΔN*^ isoform to promote cell proliferation. *Cdk2ap1*^*ΔN*^ functionally contrasts to the canonical *Cdk2ap1*, which represses cell proliferation and peaks in mid-gestation stage. The mouse-specific MT2B2 element is developmentally essential, as its deletion abolishes *Cdk2ap1*^*ΔN*^, reduces cell proliferation and impairs embryo implantation. Intriguingly, Cdk2ap1^*Δ*N^ is evolutionarily conserved across mammals, driven by species-specific promoters. The distinct preimplantation Cdk2ap1^*Δ*N^ expression across different mammalian species correlates with their different duration in preimplantation development. Hence, species-specific transposon promoters can yield evolutionarily conserved, alternative protein isoforms, bestowing them with new functions and species-specific expression to govern essential biological divergence.

**One Sentence Summary:** In mammalian preimplantation embryos, retrotransposon promoters generate conserved gene isoforms, confer species-specific expression, and perform essential developmental functions.
