## Supplementary material for "A species-specific retrotransposon drives a conserved *Cdk2ap1* isoform essential for preimplantation development": Table S4

### Sheet: sheet 1
Table S4: Experimental validation of selected retrotransposon:gene isoforms.
RT: Retrotransposon
Predicted role of retrotransposon in RT:gene isoform: promoter/5'UTR (Transcript begins with RT); Internal (Transcript contains RT derived internal exon); Terminator (Transcript ends with RT).
RT:Gene Isoform	Gene	RT Family	Peak stage of RT:Gene Isoform Expression	Predicted role of retrotransposon in RT:gene isoform	Predicted mechanisms of ORF alteration	Experimental Evidence
MT2B2:Cd164L2	Cd164L2	MT2B2	Oocyte	Terminator	Replacement	Sanger Sequence after RT-PCR
MTC_Mm:Dicer1	Dicer1	MTC_Mm	Oocyte	Promoter/5'UTR	Replacement	Flemr 2013 and 5'RACE and Sanger Sequence after RT-PCR
MTA_Mm:Dicer1	Dicer1	MTA_Mm	Oocyte	Promoter/5'UTR	Deletion	Sanger Sequence after RT-PCR
MTD:Riok1	Riok1	MTD	Oocyte	Internal	Insertion	Sanger Sequence after RT-PCR
MTEb:Mtf2	Mtf2	MTEb	Oocyte	Internal	Insertion	Sanger Sequence after RT-PCR
MTB:Spin1	Spin1	MTB	Oocyte	Promoter/5'UTR	Replacement	5' RACE and Sanger Sequence after RT-PCR
B3:Ypel2	Ypel2	B3	Oocyte	Terminator	Deletion	3' RACE and Sanger Sequence after RT-PCR
RSINE1:Nrp1	Nrp1	RSINE1	Pronucleus	Terminator	Deletion	3' RACE and Sanger Sequence after RT-PCR
MTD:Ago2	Ago2	MTD	Pronucleus	Terminator	Replacement	3' RACE and Sanger Sequence after RT-PCR
MTA_Mm:Tcstv1	Tcstv1	MTA_Mm	Pronucleus	Promoter/5'UTR	N.A	Sanger Sequence after RT-PCR
MT2B1:Tcstv3	Tcstv3	MT2B1	Pronucleus	Promoter/5'UTR	N.A	Sanger Sequence after RT-PCR
ORR1A2:Zfp281	Zfp281	ORR1A2	2Cell	Terminator	N.A	Sanger Sequence after RT-PCR
MT2_Mm:Arsk	Arsk	MT2_Mm	2Cell	Promoter/5'UTR	Deletion	Sanger Sequence after RT-PCR
MTD:Cenpa	Cenpa	MTD	2Cell	Internal	Insertion	Sanger Sequence after RT-PCR
MT2_Mm:Rplp0	Rplp0	MT2_Mm	2Cell	Promoter/5'UTR	N.A	5' RACE and Sanger Sequence after RT-PCR
MERV1_LTR:Mtf2	Mtf2	MERV1_LTR	4Cell	Promoter/5'UTR	Deletion	Sanger Sequence after RT-PCR
MTE2a:Nfx1	Nfx1	MTE2a	4Cell	Terminator	Replacement	3' RACE and Sanger Sequence after RT-PCR
MT2C_Mm:Ubtfl1	Ubtfl1	MT2C_Mm	4Cell	Promoter/5'UTR	N.A	5' RACE and Sanger Sequence after RT-PCR
ORR1B2:Npl	Npl	ORR1B2	8Cell	Terminator	N.A	Sanger Sequence after RT-PCR
MTE2b:Pak2	Pak2	MTE2b	8Cell	Terminator	Replacement	Sanger Sequence after RT-PCR
MT2C:Guca1a	Guca1a	MT2C	Morula	Promoter/5'UTR	N.A	Sanger Sequence after RT-PCR
MT2_Mm:Guca1a	Guca1a	MT2_Mm	Morula	Promoter/5'UTR	N.A	5' RACE and Sanger Sequence after RT-PCR
MT2B1:Rpl41	Rpl41	MT2B1	Morula	Promoter/5'UTR	N.A	5' RACE and Sanger Sequence after RT-PCR
MTB:Aspm	Aspm	MTB	Morula	Promoter/5'UTR	Replacement	Sanger Sequence after RT-PCR
MTD:Ywhaq	Ywhaq	MTD	Morula	Internal	Insertion	Sanger Sequence after RT-PCR
MT2_Mm:Pemt	Pemt	MT2_Mm	Morula	Promoter/5'UTR	N.A	5' RACE and Sanger Sequence after RT-PCR
MT2C_Mm:Cdk2ap1	Cdk2ap1	MT2C_Mm	Morula	Promoter/5'UTR	Deletion	5' RACE and Sanger Sequence after RT-PCR
