## Supplementary material for "A species-specific retrotransposon drives a conserved *Cdk2ap1* isoform essential for preimplantation development": Table S6

### Sheet: sheet 1
Table S6. RNA-seq analyses of Cdk2ap1 gene isoforms in mouse, primate, livestock and opossum preimplantation embryos.
CPM: counts per million
NA: Timepoint not available in specific dataset.
Inferred Cdk2ap1 isoform expression (CPM): Inferred expression value of Cdk2ap1 canonial and delta N isoforms in counts per million. To infer Cdk2ap1 isoform-level expression, we redistributed Cdk2ap1 gene-level RNA-seq signal to canonical and N-terminally truncated isoforms based on the amount of RNA-seq reads across isoform specific splicing junctions.
Species	Dataset	Cdk2ap1 protein isoform	genome_version	Inferred Cdk2ap1 isoform expression (CPM)
				oocyte	GV oocyte	MII oocyte	mature oocyte	pronucleus	zygote	1-cell	2-cell	Early 2-cell	Mid 2-cell	Late 2-cell	4-cell	8-cell	16-cell	morula	blastocyst	Early blastocyst	Mid blastocyst	Late blastocyst	TE	E0	E1.5	E2.5	E3.5	E4.5	E5.5	E6	E6.5	E7.5
Mouse	Xue et al. 2013	Canonical Cdk2ap1	mm10	2.22484	NA	NA	NA	2.17222	NA	NA	0.00254874	NA	NA	NA	1.47204	1.51082	NA	0.471107	NA	NA	NA	NA	NA	NA	NA	NA	NA	NA	NA	NA	NA	NA
Mouse	Xue et al. 2013	Cdk2ap1∆N	mm10	1.39185	NA	NA	NA	1.30581	NA	NA	142.037	NA	NA	NA	272.812	139.884	NA	270.418	NA	NA	NA	NA	NA	NA	NA	NA	NA	NA	NA	NA	NA	NA
Mouse	Deng et al. 2014	Canonical Cdk2ap1	mm10	NA	NA	NA	NA	NA	0.122075	NA	0.00565879	0.000489805	0.000396109	0.000678251	0.000512767	0.000416747	0.000381639	NA	NA	0.000884672	0.00121873	0.00409988	NA	NA	NA	NA	NA	NA	NA	NA	NA	NA
Mouse	Deng et al. 2014	Cdk2ap1∆N	mm10	NA	NA	NA	NA	NA	0.122075	NA	0.989844	0.18695	24.1411	48.8631	36.353	45.3388	52.2215	NA	NA	7.54053	3.80469	4.33393	NA	NA	NA	NA	NA	NA	NA	NA	NA	NA
Human	Yan et al. 2013	Canonical Cdk2ap1	hg38	54.6564	NA	NA	NA	NA	44.4911	NA	33.0185	NA	NA	NA	19.649	16.0169	NA	81.1457	NA	NA	NA	53.7595	NA	NA	NA	NA	NA	NA	NA	NA	NA	NA
Human	Yan et al. 2013	Cdk2ap1∆N	hg38	0.0548976	NA	NA	NA	NA	0.0762722	NA	1.31405	NA	NA	NA	2.92187	30.5899	NA	37.271	NA	NA	NA	30.452	NA	NA	NA	NA	NA	NA	NA	NA	NA	NA
Human	Xue et al. 2013	Canonical Cdk2ap1	hg38	29.1981	NA	NA	NA	83.1244	106.409	NA	47.1238	NA	NA	NA	37.8984	18.2573	NA	215.251	NA	NA	NA	NA	NA	NA	NA	NA	NA	NA	NA	NA	NA	NA
Human	Xue et al. 2013	Cdk2ap1∆N	hg38	29.1981	NA	NA	NA	0.1516	0.309265	NA	0.180116	NA	NA	NA	0.0581772	68.5983	NA	0.17808	NA	NA	NA	NA	NA	NA	NA	NA	NA	NA	NA	NA	NA	NA
Marmoset	Boroviak et al. 2018	Canonical Cdk2ap1	calJac3	NA	NA	NA	NA	NA	0.33986	NA	NA	NA	NA	NA	0.0543307	0.0392446	NA	43.2532	NA	0.251912	NA	12.2181	NA	NA	NA	NA	NA	NA	NA	NA	NA	NA
Marmoset	Boroviak et al. 2018	Cdk2ap1∆N	calJac3	NA	NA	NA	NA	NA	73.644	NA	NA	NA	NA	NA	110.783	54.7639	NA	49.6372	NA	65.3621	NA	38.3446	NA	NA	NA	NA	NA	NA	NA	NA	NA	NA
Rhesus	Wang et al. 2017	Canonical Cdk2ap1	rheMac10	NA	17.538	NA	57.8195	43.2103	NA	NA	54.8384	NA	NA	NA	31.8103	32.6277	NA	74.7243	77.7999	NA	NA	NA	NA	NA	NA	NA	NA	NA	NA	NA	NA	NA
Rhesus	Wang et al. 2017	Cdk2ap1∆N	rheMac10	NA	19.7225	NA	27.8656	103.521	NA	NA	18.8315	NA	NA	NA	21.217	42.6586	NA	15.1682	7.37849	NA	NA	NA	NA	NA	NA	NA	NA	NA	NA	NA	NA	NA
Pig	Cao et al. 2014	Canonical Cdk2ap1	susScr11	331.423	NA	NA	NA	NA	NA	376.576	266.823	NA	NA	NA	43.0303	12.2965	NA	40.0429	29.3386	NA	NA	NA	68.8728	NA	NA	NA	NA	NA	NA	NA	NA	NA
Pig	Cao et al. 2014	Cdk2ap1∆N	susScr11	0.0285123	NA	NA	NA	NA	NA	0.0288905	0.0400767	NA	NA	NA	0.0560002	0.0105736	NA	0.0109281	0.101301	NA	NA	NA	0.0868159	NA	NA	NA	NA	NA	NA	NA	NA	NA
Goat	Li et al. 2020	Canonical Cdk2ap1	capHir_ARS1	118.458	NA	NA	NA	NA	NA	NA	143.679	NA	NA	NA	152.493	205.351	131.552	111.283	83.3311	NA	NA	NA	NA	NA	NA	NA	NA	NA	NA	NA	NA	NA
Goat	Li et al. 2020	Cdk2ap1∆N	capHir_ARS1	0.773405	NA	NA	NA	NA	NA	NA	0.479884	NA	NA	NA	0.354784	0.562346	178.744	100.314	0.478266	NA	NA	NA	NA	NA	NA	NA	NA	NA	NA	NA	NA	NA
Cow	Graf et al. 2014	Canonical Cdk2ap1	bosTau9	NA	321.966	368.85	NA	NA	NA	NA	NA	NA	NA	NA	318.716	502.453	211.65	NA	176.083	NA	NA	NA	NA	NA	NA	NA	NA	NA	NA	NA	NA	NA
Cow	Graf et al. 2014	Cdk2ap1∆N	bosTau9	NA	0.0422274	0.0593725	NA	NA	NA	NA	NA	NA	NA	NA	0.0714559	0.0655912	0.0962501	NA	0.0821576	NA	NA	NA	NA	NA	NA	NA	NA	NA	NA	NA	NA	NA
Opossum	Mahadevaiah et al. 2020	Canonical Cdk2ap1	monDom4	NA	NA	NA	NA	NA	NA	NA	NA	NA	NA	NA	NA	NA	NA	NA	NA	NA	NA	NA	NA	6.0131	14.3214	17.3264	27.3693	34.0331	177.538	159.544	182.717	195.62
Opossum	Mahadevaiah et al. 2020	Cdk2ap1∆N	monDom4	NA	NA	NA	NA	NA	NA	NA	NA	NA	NA	NA	NA	NA	NA	NA	NA	NA	NA	NA	NA	0.00921366	0.00715985	0.00770609	0.00704604	0.0073895	0.00632751	0.00532884	0.00634757	0.00696646
