## Supplementary material for "A species-specific retrotransposon drives a conserved *Cdk2ap1* isoform essential for preimplantation development": Table S7

### Sheet: Timing
Table S7: An overview of the timing of preimplantation development in different mammals
ZGA: Zygotic Genome Activation
dpc: Day Post Coitum
Species	Common Name	ZGA	Pronuclear (dpc)	2C (dpc)	4C (dpc)	8C (dpc)	Morula (dpc)	Blastocyst (dpc)	Expanded Blastocyst (dpc)	Implantation (dpc)	Gestation (dpc)	Timing References	Dataset References
Mus musculus	Mouse	Pronuclear to 2C	0.5	1	1.5	2	2.5 to 3	3.5	4-4.5	4.5	18-21	Hill, M.A. (2021, February 1) Embryology Mouse Stages. Retrieved from https://embryology.med.unsw.edu.au/embryology/index.php/Mouse_Stages	Xue et al., Nature. 2013 Aug 29;500(7464):593-7. doi: 10.1038/nature12364. Deng et al., Science. 2014 Jan 10;343(6167):193-6. doi: 10.1126/science.1245316.
Homo sapiens	Human	4C to 8C	0.5 to 1	2	2 to 3	3 to 4	4 to 5	5 to 6	7 to 8	8.5	280	Hill, M.A. (2021, February 1) Embryology Carnegie Stages. Retrieved from https://embryology.med.unsw.edu.au/embryology/index.php/Carnegie_Stages	Xue et al., Nature. 2013 Aug 29;500(7464):593-7. doi: 10.1038/nature12364. Yan et al., Nat Struct Mol Biol. 2013 Sep;20(9):1131-9. doi: 10.1038/nsmb.2660.
Macaca mulatta	Rhesus Macaque	4C to 8C	0.5	n.d.	n.d.	n.d.	5.5 to 6	6 to 7	8 to 9	8 to 10	166	A. M. Weston, D. P. Wolf, Differential preimplantation development of rhesus monkey embryos in serum-supplemented media. Mol. Reprod. Dev. 44, 88–92 (1996).	Wang et al., Genome Res. 2017 Apr;27(4):567-579. doi: 10.1101/gr.198044.115.
Callithrix jacchus	Marmoset	4C to 8C	1	n.d.	1.5	n.d.	n.d.	9	n.d.	9 to 10	152	R. B. Gilchrist, P. L. Nayudu, J. Keith Hodges, Maturation, Fertilization, and Development of Marmoset Monkey Oocytes in Vitro. Biol. Reprod. 56, 238–246 (1997).	Boroviak et al., Development. 2018 Nov 9;145(21):dev167833. doi: 10.1242/dev.167833.
Bos taurus	Cow	4C to 8C	0.5	1	1.5	2	3.5	5 to 7	8.5	16 to 30	281	K. J. Betteridge, J.-E. Fléchon, The anatomy and physiology of pre-attachment bovine embryos. Theriogenology. 29, 155–187 (1988). R. A. Taft, Virtues and limitations of the preimplantation mouse embryo as a model system. Theriogenology. 69, 10–6 (2008).	Graf et al., Proc Natl Acad Sci U S A. 2014 Mar 18;111(11):4139-44. doi: 10.1073/pnas.1321569111. Ivanova et al., Clin Epigenetics. 2020 May 11;12(1):64. doi: 10.1186/s13148-020-00857-x.
Sus scrofa	Pig	4C to 8C	0.25	0.5	1.5	2	4 to 5	8	10 to 11	11	112-114	Hill, M.A. (2021, February 1) Embryology Pig Development. Retrieved from https://embryology.med.unsw.edu.au/embryology/index.php/Pig_Development	Cao et al., BMC Genomics. 2014 Jan 3;15(1):4.doi: 10.1186/1471-2164-15-4. Ivanova et al., Clin Epigenetics. 2020 May 11;12(1):64. doi: 10.1186/s13148-020-00857-x. Kong et al., FASEB J. 2020 Jan;34(1):691-705. doi: 10.1096/fj.201901818RR.
Capra hircus	Goat	8C to Morula	0.5	1	2	2.5	3.5	5	6.5	7.5	150	D. Sakkas, P. A. Batt, A. W. N. Cameron, Development of preimplantation goat (Capra hircus) embryos in vivo and in vitro. J. Reprod. Fertil. 87, 359–365 (1989).	Li et al., Reprod Fertil Dev. 2020 Apr;32(7):714-725. doi: 10.1071/RD19391.
Didelphis marsupialis	Opossum	n.d.	1	1.5	2.5	3.5	4.5	6.5	7.5	12.5	14.5	Mahadevaiah et al., Nature. 2020 Oct;586(7830):612-617. doi: 10.1038/s41586-020-2629-6.	Mahadevaiah et al., Nature. 2020 Oct;586(7830):612-617. doi: 10.1038/s41586-020-2629-6.
