## Supplementary material for "A species-specific retrotransposon drives a conserved *Cdk2ap1* isoform essential for preimplantation development": Table S7

### Sheet: Legend
Table S8. Human-mouse conservation analysis of retrotransposon-gene isoforms with ORF alterations.
CPM: counts per million
RT: Retrotransposon
Descriptions of tabs.
RT-promoter conservation: Human-mouse conservation analysis on the top 51 Retrotransposon promoter driven gene isoforms with ORF alterations (51 out of the top 93 differentially expressed retrotransposon promoters are predicted to alter ORF).
RT-Gene isoform conservation: Human-mouse conservation analysis on the top 74 Retrotransposon gene isoforms with ORF alteration (74 out of the top 100 differentially expressed retrotransposon gene isoforms are predicted to alter ORFs).

### Sheet: RT-promoter conservation
RT:Gene isoforms	Gene Symbol	RT Subfamily	RT class	Predicted mechanisms of ORF alteration	Peak expression of gene across all preimplantation stages (Normalized Read Counts)	Annotated human isoform orthologous to mouse retrotransposon:gene isoform
MT2B1:Pkd2l2	Pkd2l2	MT2B1	LTR/ERVL	N-terminal deletion	2246	XM_011543321.2
MT2B2:Fbxo15	Fbxo15	MT2B2	LTR/ERVL	N-terminal replacement	6560	No annotation
MTC:Itpr2	Itpr2	MTC	LTR/ERVL-MaLR	Other N-terminal modification	1993	No annotation
MT2_Mm:Pemt	Pemt	MT2_Mm	LTR/ERVL	N-terminal deletion	1346	NM_007169.3
MT2B2:Cdk2ap1	Cdk2ap1	MT2B2	LTR/ERVL	N-terminal deletion	1634	NM_001270434.1
MTB:Spin1	Spin1	MTB	LTR/ERVL-MaLR	N-terminal replacement	673	No annotation
MTC:Tesc	Tesc	MTC	LTR/ERVL-MaLR	N-terminal deletion	741	No annotation
ID_B1:3110009E18Rik	3110009E18Rik	ID_B1	SINE/B4	Other N-terminal modification	336	No annotation
L2:Nsmce2	Nsmce2	L2	LINE/L2	Other N-terminal modification	239	No annotation
MTD:D6Ertd527e	D6Ertd527e	MTD	LTR/ERVL-MaLR	Other N-terminal modification	187	No annotation
MTB:Aspm	Aspm	MTB	LTR/ERVL-MaLR	N-terminal replacement	206	No annotation
MTA_Mm:Mtus2	Mtus2	MTA_Mm	LTR/ERVL-MaLR	Other N-terminal modification	198	No annotation
MTA_Mm:Pakap	Pakap	MTA_Mm	LTR/ERVL-MaLR	N-terminal deletion	150	No annotation
MTC:Slc4a8	Slc4a8	MTC	LTR/ERVL-MaLR	N-terminal deletion	175	No annotation
ORR1A2:Zfp644	Zfp644	ORR1A2	LTR/ERVL-MaLR	N-terminal deletion	337	No annotation
ID_B1:Mylpf	Mylpf	ID_B1	SINE/B4	N-terminal deletion	238	No annotation
MTC:Unc13c	Unc13c	MTC	LTR/ERVL-MaLR	N-terminal deletion	116	No annotation
MTC:Umodl1	Umodl1	MTC	LTR/ERVL-MaLR	N-terminal deletion	145	No annotation
MTA_Mm:Fnbp4	Fnbp4	MTA_Mm	LTR/ERVL-MaLR	N-terminal deletion	138	No annotation
MTA_Mm:Lonp2	Lonp2	MTA_Mm	LTR/ERVL-MaLR	Other N-terminal modification	127	ENST00000565867.2
RLTR20C1_MM:Cul5	Cul5	RLTR20C1_MM	LTR/ERVK	N-terminal deletion	125	No annotation
ORR1A4-int:Enox1	Enox1	ORR1A4-int	LTR/ERVL-MaLR	Other N-terminal modification	146	No annotation
MTB_Mm:Adh5	Adh5	MTB_Mm	LTR/ERVL-MaLR	N-terminal deletion	132	No annotation
MTB:Smarca2	Smarca2	MTB	LTR/ERVL-MaLR	N-terminal deletion	105	NM_001289399.1
MTC-int:Borcs5	Borcs5	MTC-int	LTR/ERVL-MaLR	N-terminal replacement	109	No annotation
MTC:Dicer1	Dicer1	MTC	LTR/ERVL-MaLR	N-terminal replacement	128	No annotation
ORR1A2:Baz1a	Baz1a	ORR1A2	LTR/ERVL-MaLR	Other N-terminal modification	161	No annotation
MTA_Mm:C2cd5	C2cd5	MTA_Mm	LTR/ERVL-MaLR	N-terminal deletion	80	No annotation
MTB:Mkln1	Mkln1	MTB	LTR/ERVL-MaLR	N-terminal deletion	92	NM_001321316.2
RMER19B:Chst7	Chst7	RMER19B	LTR/ERVK	N-terminal deletion	84	No annotation
MTA_Mm:Tpgs2	Tpgs2	MTA_Mm	LTR/ERVL-MaLR	N-terminal deletion	104	XM_011525917.3
MER90a:Cops9	Cops9	MER90a	LTR/ERV1	N-terminal deletion	99	No annotation
MTC:Mat2b	Mat2b	MTC	LTR/ERVL-MaLR	Other N-terminal modification	72	No annotation
MT2_Mm:Tpt1	Tpt1	MT2_Mm	LTR/ERVL	N-terminal deletion	93	NM_001286273.2
Lx3C:Sclt1	Sclt1	Lx3C	LINE/L1	N-terminal deletion	73	No annotation
RMER13A:Cep57l1	Cep57l1	RMER13A	LTR/ERVK	Other N-terminal modification	67	No annotation
MTA_Mm:Lrp1b	Lrp1b	MTA_Mm	LTR/ERVL-MaLR	Other N-terminal modification	61	No annotation
MTC-int:Tmem232	Tmem232	MTC-int	LTR/ERVL-MaLR	Other N-terminal modification	80	No annotation
MTA_Mm:Abcb1b	Abcb1b	MTA_Mm	LTR/ERVL-MaLR	N-terminal deletion	60	No annotation
MTA_Mm:Gna14	Gna14	MTA_Mm	LTR/ERVL-MaLR	N-terminal deletion	68	XM_017015341.1
MT2_Mm:Fundc1	Fundc1	MT2_Mm	LTR/ERVL	N-terminal deletion	123	ENST00000483115.1
MTC-int:Itpr2	Itpr2	MTC-int	LTR/ERVL-MaLR	Other N-terminal modification	56	No annotation
MT2C_Mm:Clybl	Clybl	MT2C_Mm	LTR/ERVL	N-terminal deletion	66	No annotation
MTB:Zfp277	Zfp277	MTB	LTR/ERVL-MaLR	N-terminal deletion	55	No annotation
MTB_Mm:Yaf2	Yaf2	MTB_Mm	LTR/ERVL-MaLR	Other N-terminal modification	48	No annotation
MTA_Mm:Bmp5	Bmp5	MTA_Mm	LTR/ERVL-MaLR	N-terminal deletion	47	No annotation
MTB:Phf20	Phf20	MTB	LTR/ERVL-MaLR	N-terminal deletion	51	XM_011528843.2
IAPLTR2a2_Mm:Iqca	Iqca	IAPLTR2a2_Mm	LTR/ERVK	N-terminal deletion	50	No annotation
MMERVK10C-int:Olfr976	Olfr976	MMERVK10C-int	LTR/ERVK	N-terminal deletion	73	No annotation
MT2_Mm:Arsk	Arsk	MT2_Mm	LTR/ERVL	N-terminal deletion	106	XM_005271904.4
MERVL-int:Parp8	Parp8	MERVL-int	LTR/ERVL	N-terminal deletion	126	NM_024615.4

### Sheet: RT-Gene isoform conservation
RT:Gene isoforms	Gene Symbol	Predicted location of retrotransposon in RT:gene isoform	RT Subfamily	RT class	Predicted mechanisms of ORF alteration	Peak expression of gene across all preimplantation stages (Normalized Read Counts)	Annotated human isoform orthologous to mouse retrotransposon:gene isoform
MIRb:Rpl13a	Rpl13a	internal	MIRb	SINE/MIR	Insertion	20052	NM_001270491.1
MT2A:Oosp1	Oosp1	3'	MT2A	LTR/ERVL	Replacement	5391	No annotation
MT2B1:Pkd2l2	Pkd2l2	5'	MT2B1	LTR/ERVL	Deletion	2246	XM_011543321.2
RLTR20A4:Jak2	Jak2	internal	RLTR20A4	LTR/ERVK	Insertion	1535	NM_001322194.2
MIRb:Cited1	Cited1	internal	MIRb	SINE/MIR	Insertion	4858	NM_001144887.2
MT2B2:Fbxo15	Fbxo15	5'	MT2B2	LTR/ERVL	Replacement	6560	No annotation
MTC:Itpr2	Itpr2	5'	MTC	LTR/ERVL-MaLR	Misc N-terminal modification	1993	No annotation
ID_B1:Aurkc	Aurkc	internal	ID_B1	SINE/B4	Insertion	1062	ENST00000448930.5
B1_Mus2:Rcc2	Rcc2	internal	B1_Mus2	SINE/Alu	Insertion	2009	NM_018715.4
RLTR19-int:Hnrnpa3	Hnrnpa3	internal	RLTR19-int	LTR/ERVK	Insertion	1284	NM_198090.2
MIR:Psmd12	Psmd12	internal	MIR	SINE/MIR	Insertion	1446	NM_001316341.2
MT2_Mm:Pemt	Pemt	5'	MT2_Mm	LTR/ERVL	Deletion	1346	NM_007169.3
L3:Rrp15	Rrp15	3'	L3	LINE/CR1	Insertion	1903	NM_016052.4
RMER17D:Unc13c	Unc13c	internal	RMER17D	LTR/ERVK	Insertion	650	NM_001329919.2
MT2B2:Cdk2ap1	Cdk2ap1	5'	MT2B2	LTR/ERVL	Deletion	1634	NM_001270434.1
ID_B1:Snrpa1	Snrpa1	internal	ID_B1	SINE/B4	Replacement	978	NM_003090.4
MTB:Spin1	Spin1	5'	MTB	LTR/ERVL-MaLR	Replacement	673	No annotation
MTD:Riok1	Riok1	internal	MTD	LTR/ERVL-MaLR	Insertion	565	No annotation
MIRc:Zfp639	Zfp639	internal	MIRc	SINE/MIR	Insertion	668	NM_144519.4
MTC:Tesc	Tesc	5'	MTC	LTR/ERVL-MaLR	Deletion	741	No annotation
L3:Atf2	Atf2	internal	L3	LINE/CR1	Replacement	441	No annotation
L2b:Sptan1	Sptan1	internal	L2b	LINE/L2	Insertion	529	NM_001195532.2
MIR3:Tpra1	Tpra1	internal	MIR3	SINE/MIR	Insertion	337	NM_001353003.2
L3:Papd4	Papd4	internal	L3	LINE/CR1	Insertion	502	NM_001114394.2
MTE2b:Pak2	Pak2	3'	MTE2b	LTR/ERVL-MaLR	Replacement	1256	No annotation
MTD:Cenpa	Cenpa	internal	MTD	LTR/ERVL-MaLR	Replacement	715	No annotation
PB1D7:Becn2	Becn2	3'	PB1D7	SINE/Alu	Insertion	783	No annotation
ORR1A1:Zfand6	Zfand6	internal	ORR1A1	LTR/ERVL-MaLR	Insertion	362	NM_001242918.1
B4A:Mrpl45	Mrpl45	internal	B4A	SINE/B4	Insertion	338	NM_032351.6
ID_B1:3110009E18Rik	3110009E18Rik	5'	ID_B1	SINE/B4	Misc N-terminal modification	336	No annotation
Lx6:AI987944	AI987944	internal	Lx6	LINE/L1	Deletion	279	No annotation
B4:Fam50a	Fam50a	internal	B4	SINE/B4	Insertion	521	NM_004699.4
MIRc:Scpep1	Scpep1	internal	MIRc	SINE/MIR	Insertion	370	NM_021626.3
MLT1J2:Rbpms2	Rbpms2	internal	MLT1J2	LTR/ERVL-MaLR	Insertion	254	NM_001008712.2
L2:Nsmce2	Nsmce2	5'	L2	LINE/L2	Misc N-terminal modification	239	No annotation
B1F2:Smarcad1	Smarcad1	3'	B1F2	SINE/Alu	Replacement	479	No annotation
MIRb:Anapc15	Anapc15	internal	MIRb	SINE/MIR	Insertion	359	ENST00000543587.5
CR1_Mam:Srsf10	Srsf10	3'	CR1_Mam	LINE/CR1	Replacement	366	NM_001300937.2
ERVB4_1B-LTR_MM:Psmd2	Psmd2	internal	ERVB4_1B-LTR_MM	LTR/ERVK	Insertion	293	NM_002808.5
MTD:D6Ertd527e	D6Ertd527e	5'	MTD	LTR/ERVL-MaLR	Misc N-terminal modification	187	No annotation
MTB:Aspm	Aspm	5'	MTB	LTR/ERVL-MaLR	Replacement	206	No annotation
ID_B1:Rmnd1	Rmnd1	internal	ID_B1	SINE/B4	Insertion	385	NM_001271937.1
MTA_Mm:Mtus2	Mtus2	5'	MTA_Mm	LTR/ERVL-MaLR	Misc N-terminal modification	198	No annotation
LTRIS_Mus:Ago2	Ago2	internal	LTRIS_Mus	LTR/ERV1	Insertion	337	NM_012154.5
MTE2a-int:Nfx1	Nfx1	3'	MTE2a-int	LTR/ERVL-MaLR	Replacement	506	No annotation
RLTR41C:Gps1	Gps1	internal	RLTR41C	LTR/ERV1	Insertion	146	NM_212492.3
MT2B:Atad2	Atad2	internal	MT2B	LTR/ERVL	Insertion	202	NM_027435.2
MTA_Mm:Pakap	Pakap	5'	MTA_Mm	LTR/ERVL-MaLR	Deletion	150	No annotation
B1_Mur1:C87436	C87436	5'	B1_Mur1	SINE/Alu	Replacement	153	No annotation
MT2B2:Ap1m2	Ap1m2	internal	MT2B2	LTR/ERVL	Insertion	155	NM_001300887.2
LTR108e_Mam:Taf1a	Taf1a	internal	LTR108e_Mam	LTR/ERVL	Insertion	203	NM_005681.4
Lx3C:Gm2042	Gm2042	internal	Lx3C	LINE/L1	Deletion	208	No annotation
Lx8:Ints4	Ints4	internal	Lx8	LINE/L1	Insertion	157	NM_033547.4
MTC:Slc4a8	Slc4a8	5'	MTC	LTR/ERVL-MaLR	Deletion	175	No annotation
ORR1A2:Zfp644	Zfp644	5'	ORR1A2	LTR/ERVL-MaLR	Deletion	337	No annotation
LTR78B:Map2k1	Map2k1	internal	LTR78B	LTR/ERV1	Insertion	132	NM_002755.3
B3:Rif1	Rif1	internal	B3	SINE/B2	Insertion	136	NM_018151.5
ID_B1:Mylpf	Mylpf	5'	ID_B1	SINE/B4	Deletion	238	No annotation
MTC:Unc13c	Unc13c	5'	MTC	LTR/ERVL-MaLR	Deletion	116	No annotation
L3b:Chic2	Chic2	internal	L3b	LINE/CR1	Insertion	195	NM_012110.4
B1_Mur3:Tomm5	Tomm5	internal	B1_Mur3	SINE/Alu	Insertion	250	No annotation
L3:Rnaseh2a	Rnaseh2a	internal	L3	LINE/CR1	Insertion	167	NM_006397.3
MTC:Umodl1	Umodl1	5'	MTC	LTR/ERVL-MaLR	Deletion	145	No annotation
MIRb:Eif4e2	Eif4e2	5'	MIRb	SINE/MIR	Replacement	181	NM_001330202.1
MTA_Mm:Fnbp4	Fnbp4	5'	MTA_Mm	LTR/ERVL-MaLR	Deletion	138	No annotation
MIRc:Eif2ak4	Eif2ak4	internal	MIRc	SINE/MIR	Insertion	136	NM_001013703.4
MIR3:Sltm	Sltm	internal	MIR3	SINE/MIR	Insertion	181	NM_024755.4
MTA_Mm:Lonp2	Lonp2	5'	MTA_Mm	LTR/ERVL-MaLR	Misc N-terminal modification	127	ENST00000565867.2
B1_Mur4:Bcas3	Bcas3	3'	B1_Mur4	SINE/Alu	Replacement	276	No annotation
RLTR20C1_MM:Cul5	Cul5	5'	RLTR20C1_MM	LTR/ERVK	Deletion	125	No annotation
PB1D7:H1foo	H1foo	internal	PB1D7	SINE/Alu	Replacement	128	No annotation
RSINE1:Rb1cc1	Rb1cc1	internal	RSINE1	SINE/B4	Insertion	210	No annotation
ID_B1:Pabpc4	Pabpc4	5'	ID_B1	SINE/B4	Deletion	124	No annotation
ORR1A4-int:Enox1	Enox1	5'	ORR1A4-int	LTR/ERVL-MaLR	Misc N-terminal modification	146	No annotation
