## Supplementary material for "A species-specific retrotransposon drives a conserved *Cdk2ap1* isoform essential for preimplantation development": Table S7

### Sheet: Oligos
Table S9. Primer/oligo design for genotyping, CRISPR editing, real time PCR and RACE.
Genotyping primer	Oligo sequence	Application
mCDK2ap1 GENO 3P KO F	TACTCAGAGGCCAGAGGCAT	MT2B2 Deletion Genotyping
mCDK2ap1 GENO 3P WT F	CAGCTTCATGGGAAAGGTGTC	MT2B2 Deletion Genotyping
mCDK2ap1 GENO 3P WTKO R	GATGGCTAGGTGGGTCTTCAG	MT2B2 Deletion Genotyping
mCdk2ap1 Ex1 Del F	GCCGCCCAAAAAGCCTAAG	Exon1 Deletion Genotyping
mCdk2ap1 Ex1 Del R	ACCCCAATCGCCACCATTTT	Exon1 Deletion Genotyping
mCdk2ap1 Ex1 WT F	CCCCCAACTTGGCGACACTT	Exon1 Deletion Genotyping
CRISPR editing
sgCdk2ap1 MT2B2 UP	GGATCCTAATACGACTCACTATAGggCTCTGGATCATTGATTGGGCGTTTTAGAGCTAGAA	Guide RNA used for MT2B2 Deletion
sgCdk2ap1 MT2B2 Down	GGATCCTAATACGACTCACTATAGggTGATCAGGGGGACACGGGTTGTTTTAGAGCTAGAA	Guide RNA used for MT2B2 Deletion
sgCdk2ap1 Ex1 UP1	GGATCCTAATACGACTCACTATAGgTTTGGCAAGTTGCGGGCGGGTTTTAGAGCTAGAA	Guide RNA used for Exon1 Deletion
sgCdk2ap1 Ex1 UP2	GGATCCTAATACGACTCACTATAGgCCGGGGCCGGACCGGGAGGGTTTTAGAGCTAGAA	Guide RNA used for Exon1 Deletion
sgCdk2ap1 Ex1 Down1	GGATCCTAATACGACTCACTATAGgAAGGGGAAAGAAAAAGGGGGTTTTAGAGCTAGAA	Guide RNA used for Exon1 Deletion
sgCdk2ap1 Ex1 Down2	GGATCCTAATACGACTCACTATAGGGCGGCGGAATCATGGCGGGTTTTAGAGCTAGAA	Guide RNA used for Exon1 Deletion
sgRNA Cdk2ap1 N Terminal V5 Exon1a	GGATCCTAATACGACTCACTATAGgACGACATCCCCGCGGGCGGGTTTTAGAGCTAGAA	Guide RNA used for Canonical Isoform V5 Tagging
sgRNA Cdk2ap1 N Terminal V5 Exon1b	GGATCCTAATACGACTCACTATAGgTGTACGACATCCCCGCGGGGTTTTAGAGCTAGAA	Guide RNA used for Canonical Isoform V5 Tagging
sgRNA Cdk2ap1 N Terminal V5 Exon2a	GGATCCTAATACGACTCACTATAGgCATGCTAGTAGAGGGTGAGGTTTTAGAGCTAGAA	Guide RNA used for dN Isoform V5 Tagging
sgRNA Cdk2ap1 N Terminal V5 Exon2b	GGATCCTAATACGACTCACTATAGgAGGTCGCCATGCTAGTAGAGTTTTAGAGCTAGAA	Guide RNA used for dN Isoform V5 Tagging
sgRNA Cdk2ap1 C Terminal V5 Exon4a	GGATCCTAATACGACTCACTATAGgTGAAACGGAACGGAATGCCGTTTTAGAGCTAGAA	Guide RNA used for total Isoform V5 Tagging
sgRNA Cdk2ap1 C Terminal V5 Exon4b	GGATCCTAATACGACTCACTATAGgCCAGCCAGGGGCTAGGACCGTTTTAGAGCTAGAA	Guide RNA used for total Isoform V5 Tagging
Cdk2ap1 N Terminal V5 Oligo Exon1	TCGCCGGCGCGCTCGCGGCCTGGCCCGGCTCTGCCCGGCGCGCgCGgCGCCCGCGGGGATGggtaagcctatccctaaccctctcctcggtctcgattctacgggtggttctggtTCGTACAAGCCGAACTTGACCGCGCACATGCCCGCCGCCGCCCTCAACGCCG	Donor Oligo used for Canonical Isoform V5 Tagging
Cdk2ap1 N Terminal V5 Oligo Exon 2	GGCACCTCTAACTTCTCCCTCTTTCTTGCTGCAGGAAGTGTCCACTaACCCTCTACTAGCATGggtaagcctatccctaaccctctcctcggtctcgattctacgGCGACCTCCTCCCAATATCGCCAGCTGCTGAGTGACTATGGGCCTCCATCGCTAGGCTAC	Donor Oligo used for dN Isoform V5 Tagging (Stop Codon TaA added)
Cdk2ap1 C Terminal V5 Oligo Exon 4	acaaaGCCTCTCATCTCCACGGGGTAGTGAGATGGGCCTTCAGACCAGCCAGGGGctaaccggtacgcgtagaatcgagaccgaggagagggttagggataggcttacctccgccGGAtCTcGCATTCCGTTCCGTTTCAGCCAAGCACTCCCGAACCAGGCTCCgggcatgaat	Donor Oligo used for all Isoform V5 Tagging
RACE
CDk2ap1 5' RACE R A	GATTACGCCAAGCTTAGATGGGCCTTCAGACCAGCCAGGGGC	Primer used in Cdk2ap1 5'RACE
CDk2ap1 5' RACE R B	GATTACGCCAAGCTTGCCTCTCCATGGCGCTCTTGCTCCCTGC	Primer used in Cdk2ap1 5'RACE
CDk2ap1 5' RACE R C	GATTACGCCAAGCTTCAGGCGGGCCAGCTACTGAGCAAAGGC	Primer used in Cdk2ap1 5'RACE
SPIN1 5' RACE R A	GATTACGCCAAGCTTTGGTCCAGGACAGTCCCCTTCCACTG	Primer used in Spin1 5'RACE
SPIN1 5' RACE R B	GATTACGCCAAGCTTGAGGGCTTGGCCTCTACTTGGTGGA	Primer used in Spin1 5'RACE
SPIN1 5' RACE R C	GATTACGCCAAGCTTGCCATTGCCCTCTCTCCATCCATGC	Primer used in Spin1 5'RACE
Guca1a 5' RACE R A	GATTACGCCAAGCTTCTCGTCCCTGTCTATGCACC	Primer used in Guca1a 5'RACE
Guca1a 5' RACE R A	GATTACGCCAAGCTTGAGACCAAAGAACTGGCGGA	Primer used in Guca1a 5'RACE
Pemt 5' RACE R A	GATTACGCCAAGCTTACATGGGGTTATCCAGCACG	Primer used in Pemt 5'RACE
Pemt 5' RACE R B	GATTACGCCAAGCTTCAAGGCCCAGGAAGTAGGTG	Primer used in Pemt 5'RACE
Pemt 5' RACE R C	GATTACGCCAAGCTTGGGAGCGGAGGATGTTCAAA	Primer used in Pemt 5'RACE
Dicer 5' RACE R A	GATTACGCCAAGCTTCTGTCGCTCATAGGGCTTGT	Primer used in Dicer 5'RACE
Dicer 5' RACE R B	GATTACGCCAAGCTTCAGGGTCCCAGAACAACCAA	Primer used in Dicer 5'RACE
Dicer 5' RACE R C	GATTACGCCAAGCTTCGGTCCACAGTCTACCACAA	Primer used in Dicer 5'RACE
Ago2 3' RACE F A	GATTACGCCAAGCTTGCCGGACTTCGGCACCACCGGGAGAA	Primer used in Ago2 3'RACE
Ago2 3' RACE F B	GATTACGCCAAGCTTGGGAGCCGGCCCCGTTCTTGCTTCT	Primer used in Ago3 3'RACE
NFX1 3' RACE F A	GATTACGCCAAGCTTTCAGCCTTGCCCACGGCTCCCCCAT	Primer used in Nfx1 3'RACE
NFX1 3' RACE F B	GATTACGCCAAGCTTGGAGACTGTGGGCCGTGCTCTCGCA	Primer used in Nfx1 3'RACE
Real Time PCR
Rfx1 F	AGTGAGGCTCCACCACTGGCCG	Primer used in RT-PCR as endogenous control
Rfx1 R	TGGGCAGCCGCTTCTC	Primer used in RT-PCR as endogenous control
ActB F	GGCTGTATTCCCCTCCATCG	Primer used in RT-PCR as endogenous control
ActB R	CCAGTTGGTAACAATGCCATGT	Primer used in RT-PCR as endogenous control
MTC-int F	AGCTGAGGCTTGGCACTG	Primer used in RT-PCR for RT Family Expression
MTC-int R	ATGACCCCTTCAATCCTGGG	Primer used in RT-PCR for RT Family Expression
MTC F	GAGCAAGCCAGTAAGCAGCA	Primer used in RT-PCR for RT Family Expression
MTC R	GGAAGTCAGGACAGGAACTCA	Primer used in RT-PCR for RT Family Expression
MTA_Mm_LTR F	ATGTCTTGGGGAGGACTGTG	Primer used in RT-PCR for RT Family Expression
MTA_Mm_LTR	AGCCCCAGCTAACCAGAACT	Primer used in RT-PCR for RT Family Expression
MERVL-int F	CAGACTTCCCCCTGGTCATT	Primer used in RT-PCR for RT Family Expression
MERVL-int R	TCTGGATCTATCACCCCTCCT	Primer used in RT-PCR for RT Family Expression
ORR1AI-int F	AGCCCTTAGGAGGATTCCAA	Primer used in RT-PCR for RT Family Expression
ORR1AI-int R	TGGTTCCACTCCCTGTTAGC	Primer used in RT-PCR for RT Family Expression
RLTR45-int F	TCTGGCCCCTACAGGAGAAG	Primer used in RT-PCR for RT Family Expression
RLTR45-int R	AACAGCCAGTCATTCAGACAA	Primer used in RT-PCR for RT Family Expression
MLTR11a F	ACTTACAGCCCGAAGACTGC	Primer used in RT-PCR for RT Family Expression
MLTR11a R	TCGATGAAGACGTGAGGCAC	Primer used in RT-PCR for RT Family Expression
MLTR11B F	GGAATGGTCTTTATAGGGGAACAGT	Primer used in RT-PCR for RT Family Expression
MLTR11B R	ATGGCAAAGCCTTCCTCTGG	Primer used in RT-PCR for RT Family Expression
RLTR45-LTR F	CCACACCCTGATACCACCAA	Primer used in RT-PCR for RT Family Expression
RLTR45-LTR R	GCCCAAGGCTTAAATGCACAA	Primer used in RT-PCR for RT Family Expression
RLTR1B F	CTATCTCCCGCCCTTCTGAC	Primer used in RT-PCR for RT Family Expression
RLTR1B R	TAGAAAAGGGGCTGGGGCT	Primer used in RT-PCR for RT Family Expression
IAPez-int F	TTAGGCAATAGGTCGCTGGC	Primer used in RT-PCR for RT Family Expression
IAPez-int R	GCAGAGCCTTTCCATTGCAG	Primer used in RT-PCR for RT Family Expression
Spin1 F	CAGAGCTGATGCAGGCCAT	Primer used in RT-PCR for RT:Gene Isoform Expression and Sanger Sequencing
Spin1 R	TCCTGCAGCCTACGATGTTC	Primer used in RT-PCR for RT:Gene Isoform Expression and Sanger Sequencing
MTB:Spin1 F	TTCCTGCCCCAGAAAACATCG	Primer used in RT-PCR for RT:Gene Isoform Expression and Sanger Sequencing
MTB:Spin1 R	GTCCCCTTCCACTGGGTAAC	Primer used in RT-PCR for RT:Gene Isoform Expression and Sanger Sequencing
Dicer1 F	GGATGCGATGTGCTATCTGGA	Primer used in RT-PCR for RT:Gene Isoform Expression and Sanger Sequencing
Dicer1 R	GCACTGCTCCGTGTGCAA	Primer used in RT-PCR for RT:Gene Isoform Expression and Sanger Sequencing
MTC:Dicer1 F	CTCTTTCCTTTGAATGTACAGCTAC	Primer used in RT-PCR for RT:Gene Isoform Expression and Sanger Sequencing
MTC:Dicer1 R	CAGTAAGCAGCGCCCCTC	Primer used in RT-PCR for RT:Gene Isoform Expression and Sanger Sequencing
Riok1 F	ACCGTAGAACAGGTTTTGGAT	Primer used in RT-PCR for RT:Gene Isoform Expression and Sanger Sequencing
Riok1 R	TCTCTCCACTGGGTGTGCTA	Primer used in RT-PCR for RT:Gene Isoform Expression and Sanger Sequencing
Riok1:MTD F	ATTCTGTGACAAATAAAGTCACCGT	Primer used in RT-PCR for RT:Gene Isoform Expression and Sanger Sequencing
Riok1:MTD R	AATAGTACACGGCGGAGGGA	Primer used in RT-PCR for RT:Gene Isoform Expression and Sanger Sequencing
Cenpa F	CAGCAGGACCAAGAAGGCTTA	Primer used in RT-PCR for RT:Gene Isoform Expression and Sanger Sequencing
Cenpa R	CTGAGAGCCTACACTGGAGC	Primer used in RT-PCR for RT:Gene Isoform Expression and Sanger Sequencing
Cenpa:MTD F	CAGGACCAAGAAGGCTTAGGG	Primer used in RT-PCR for RT:Gene Isoform Expression and Sanger Sequencing
Cenpa:MTD R	TCCTTGGAGGAATGCTGCTT	Primer used in RT-PCR for RT:Gene Isoform Expression and Sanger Sequencing
Nfx1 F	CATAGCGAGGAGAAGTGTCCC	Primer used in RT-PCR for RT:Gene Isoform Expression and Sanger Sequencing
Nfx1 R	GCAGGGTAATCCGCAAGAGA	Primer used in RT-PCR for RT:Gene Isoform Expression and Sanger Sequencing
Nfx1:MTe2a F	GCAAGCATGAGGAGCTCACAA	Primer used in RT-PCR for RT:Gene Isoform Expression and Sanger Sequencing
Nfx1:MTe2a R	ATTTCTTATCCCCAAATCTCATGGT	Primer used in RT-PCR for RT:Gene Isoform Expression and Sanger Sequencing
Ago2 F	ACCACCGGGAGAACAATCAAA	Primer used in RT-PCR for RT:Gene Isoform Expression and Sanger Sequencing
Ago2 R	CATGTGCTCCACAATTTCCCTGT	Primer used in RT-PCR for RT:Gene Isoform Expression and Sanger Sequencing
Ago2:MTD F	ACTTCTCCTTCAGTTCATGCTTCT	Primer used in RT-PCR for RT:Gene Isoform Expression and Sanger Sequencing
Ago2:MTD R	TGGTCCAGCACTTTAAAACTCAG	Primer used in RT-PCR for RT:Gene Isoform Expression and Sanger Sequencing
Cdk2ap1 F	CGAACTTGACCGCGCACAT	Primer used in RT-PCR for RT:Gene Isoform Expression and Sanger Sequencing
Cdk2ap1 R	ATTTCCAGTTCCCTGGGTGT	Primer used in RT-PCR for RT:Gene Isoform Expression and Sanger Sequencing
MT2B2:Cdk2ap1 F	CGATGGAGGCCCATAGTCAC	Primer used in RT-PCR for RT:Gene Isoform Expression and Sanger Sequencing
MT2B2:Cdk2ap1 R	TTGCCTTGTGGGACTGAACA	Primer used in RT-PCR for RT:Gene Isoform Expression and Sanger Sequencing
Cdx2 (TE) F	TGTACACAGACCATCAGCGG	Primer used in RT-PCR to distinguish TE cells from ICM cells
Cdx2 (TE)R	ACCAAATTTTAACCTGCCTCTCG	Primer used in RT-PCR to distinguish TE cells from ICM cells
mPhosph9 F	CCTAGCTGAAACGGAGCGAT	Primer used in RT-PCR test for altered expression of genes neigghboring Cdk2ap1 and MT2B2 deletion
mPhosph9 R	TCCAAGGCCTCCTGATTGAG	Primer used in RT-PCR test for altered expression of genes neigghboring Cdk2ap1 and MT2B2 deletion
Ogfod2 F	CTTCCAGGCACCCGCAGCCTT	Primer used in RT-PCR test for altered expression of genes neigghboring Cdk2ap1 and MT2B2 deletion
Ogfod2 R	CCGGGTAAAGCCGTCACCGA	Primer used in RT-PCR test for altered expression of genes neigghboring Cdk2ap1 and MT2B2 deletion
Pitpnm2 F	GAGTCCTGGAATGCCTACCC	Primer used in RT-PCR test for altered expression of genes neigghboring Cdk2ap1 and MT2B2 deletion
Pitpnm2 R	GACTGACTGGAACAGCTTGG	Primer used in RT-PCR test for altered expression of genes neigghboring Cdk2ap1 and MT2B2 deletion
Sbno1 F	AAAATTGGCCTGCGTCACC	Primer used in RT-PCR test for altered expression of genes neigghboring Cdk2ap1 and MT2B2 deletion
Sbno1R	AGAAGCGGGAGGCTCTGTA	Primer used in RT-PCR test for altered expression of genes neigghboring Cdk2ap1 and MT2B2 deletion
Kmt5a F	AGAAGCGGGAGGCTCTGTA	Primer used in RT-PCR test for altered expression of genes neigghboring Cdk2ap1 and MT2B2 deletion
Kmt5a R	GAGGCGATGAGGATGAGGT	Primer used in RT-PCR test for altered expression of genes neigghboring Cdk2ap1 and MT2B2 deletion
Ripl1F	GATCCTCGAGGTGCTGGTTAG	Primer used in RT-PCR test for altered expression of genes neigghboring Cdk2ap1 and MT2B2 deletion
Ripl1 R	CCAGCTCCAGCTCCTTTTGAT	Primer used in RT-PCR test for altered expression of genes neigghboring Cdk2ap1 and MT2B2 deletion
